# Rab34 GTPase mediates ciliary membrane biogenesis in the intracellular ciliogenesis pathway

**DOI:** 10.1101/2020.10.29.360891

**Authors:** Anil Kumar Ganga, Margaret C. Kennedy, Mai E. Oguchi, Shawn D. Gray, Kendall E. Oliver, Tracy A. Knight, Enrique M. De La Cruz, Yuta Homma, Mitsunori Fukuda, David K. Breslow

**Affiliations:** Department of Molecular, Cellular, and Developmental Biology, Yale University, New Haven, CT 06511, USA; Laboratory of Membrane Trafficking Mechanisms, Department of Integrative Life Sciences, Tohoku University, Aobayama, Aoba-ku, Sendai, Miyagi 980-8578, Japan; Department of Molecular Biophysics and Biochemistry, Yale University, New Haven, CT 06511, USA

**Keywords:** cilia, ciliogenesis, ciliopathy, centriole, GTPase, membrane, ciliary vesicle

## Abstract

Primary cilia form by two pathways: an extracellular pathway in which the cilium grows out from the cell surface and an intracellular pathway in which the nascent cilium forms inside the cell. Here we identify the GTPase Rab34 as a selective mediator of intracellular ciliogenesis. We find that Rab34 is required for formation of the ciliary vesicle at the mother centriole and that Rab34 marks the ciliary sheath, a unique sub-domain of assembling intracellular cilia. Rab34 activity is modulated by divergent residues within its GTPase domain, and ciliogenesis requires GTP binding and turnover by Rab34. Because Rab34 is found on assembly intermediates that are unique to intracellular ciliogenesis, we tested its role in the extracellular pathway used by MDCK cells. Consistent with Rab34 acting specifically in the intracellular pathway, MDCK cells ciliate independently of Rab34 and paralog Rab36. Together, these findings reveal a new context-specific molecular requirement for ciliary membrane biogenesis.
