## Supplementary Tables 1-2 for "Rab34 GTPase mediates ciliary membrane biogenesis in the intracellular ciliogenesis pathway"

### Sheet: Table S1
Table S1: List of antibodies used in this study
Antibody	Source	Catalog number
Primary Antibodies
ARL13B	NeuroMab	75-287
ARL13B	Proteintech	17711-1-AP
Acetylated Tubulin	Sigma Aldrich	T6793
Gamma Tubulin	Sigma Aldrich	T5326
Chicken anti-GFP	Invitrogen	A10262
Rabbit anti-GFP	Invitrogen	A11122
CP110	Proteintech	12780-1-AP
CEP164	Sigma Aldrich	HPA037606
IFT140	Proteintech	17460-1-AP
IFT88	Proteintech	13967-1-AP
Glutamylated Tubulin GT335	AdipoGen	AG-20B-0020-C100
Rab34	Abcam	ab73383
Rab34	Santacruz Biotech	SC-376710
Rab34	Proteintech	27435-1-AP
Myosin-Va	Cell Signaling	3402
GDI2	Proteintech	10116-1-AP
RILPL1	Sigma Aldrich	HPA041314
Secondary Antibodies
Donkey anti-Rabbit-Cy3	Jackson ImmunoResearch	711-165-152
Goat anti-Mouse IgG2a-Cy3	Jackson ImmunoResearch	115-165-206
Goat anti-Mouse IgG1-Cy3	Jackson ImmunoResearch	115-165-205
Donkey anti-Rabbit-Alexa Fluor 488	Jackson ImmunoResearch	711-545-152
Goat anti-Mouse IgG2a-Alexa Fluor 488	Jackson ImmunoResearch	115-545-206
Goat anti-Mouse IgG1-Alexa Fluor 488	Jackson ImmunoResearch	115-545-205
Donkey anti-Rabbit-Cy5	Jackson ImmunoResearch	711-605-152
Goat anti-Mouse IgG2a-Cy5	Jackson ImmunoResearch	115-605-206
Goat anti-Mouse IgG1-Cy5	Jackson ImmunoResearch	115-605-205
Goat anti-Mouse IgG2b-Cy3	Jackson ImmunoResearch	115-165-207
Donkey anti-Rabbit-Alexa Fluor 568	Abcam	ab175470
Goat anti-Mouse IgG2a-Alexa Fluor 568	Invitrogen	A-21134
Goat anti-Chicken-Alexa Fluor 488	Invitrogen	A-11039
Protein A-HRP	Invitrogen	101023
Goat anti-Mouse-Alexa Fluor Plus 555	Invitrogen	A-32727
Goat anti-Rabbit-Alexa Fluor 488	Invitrogen	A-11034

### Sheet: Table S2
Table S2: Oligoneucleotide sequences
Sequence	Description
Primers
ATCGTTCCATCTCGAAGTCC	Reverse for sequencing Rab34 in clonal cells
GGGTGTCTTAGAATATAGGAC	Forward for sequencing Rab34 in clonal cells
sgRNAs
TTGAACCTCTCCTGCCCAG	sgRNA-A for human Rab34
ATCTCCAAGGTCATTGTGG	sgRNA-B for human Rab34
GAATTACAAGGCTACCAT	sgRNA-A for mouse Rab34
TGGCTCACTGATGCCCTCA	sgRNA-B for mouse Rab34
